# Leveraging species-wide variation and patterns of adaptation to inform pecan crop improvement efforts

**DOI:** 10.64898/2025.12.19.695279

**Authors:** Paul P Grabowski, Chloee M McLaughlin, Joanna Rifkin, Jerry J Jenkins, Angelyn Hilton, Hormat Shadgou Rhein, Kimberly Cervantes, Motoyuki Ishimori, Avinash Sreedasyam, Chris Plott, Jenell Webber, Nolan Bentley, Gaurab Bhattarai, Paul Oladimeji Gabriel, Anna Harmon, Keith Kubenka, Clive Bock, Warren Chatwin, Patrick Conner, LJ Grauke, Jane Grimwood, Hiroyoshi Iwata, Patricia Klein, Christopher P Mattison, Cristina Pisani, Jeremy Schmutz, Joshua Udall, Xinwang Wang, Jennifer Randall, John T. Lovell

## Abstract

The genetic basis of adaptation is a fundamental question in evolutionary biology, and understanding how species will be able to adapt to changing conditions across their range has important implications for conservation and agriculture. To accurately interrogate the genetics of adaptation and assess the adaptive capacity of a species requires also characterizing the ways other mechanisms, including geographic distance and population dynamics, shape genetic variation. Pecan is an ecologically, culturally, and economically important North American tree, and a broader understanding of the genetics of environment adaptation will aid pecan conservation, breeding, and commercial management. Here, we use an expansive set of more than 700 pecan genotypes in combination with the first haplotype-resolved genome assembly for pecan to assess species-wide genetic variation and evaluate environmental adaptation across the native distribution. We identify five gene pools in pecan, with the lowest diversity in southern gene pools, and present evidence that gene pools began differentiating during multiple glacial cycles. Using complementary genotype-environment association approaches, we infer species-wide patterns of environmental adaptation. With these results, we predict mismatches in adaptation for pecan genotypes to different environments, including future environment scenarios. We see that in all locations, present-day genotypes incur some level of predicted maladaptation to simulated future environments, but current genetic diversity may provide a valuable source of resilience to future conditions through assisted migration. These results expand the understanding of environmental adaptation in pecan and provide insight into how long-lived species will be able to adapt to future conditions.
