## Supplementary material for "Leveraging species-wide variation and patterns of adaptation to inform pecan crop improvement efforts": Data Set 2

Ind	VCF_ID	NutWt	NutVol	NutDens	KernelWt	KernelPct
86-KS-2-4-4	86-KS-2-4-4	2.22	2.41	0.92	1.15	51.87
86-MO-1-5-5	86-MO-1-5-5	3.62	3.85	0.94	1.67	46.23
86-TX-5-1-3	86-TX-5-1-3	2.74	2.95	0.93	1.39	51
87-MX-3-2-2	87-MX-3-2-2	5.57	7.26	0.76	2	36.01
89-ILL-ALA-3-1	89-ILL-ALA-3-1	4.93	5.5	0.89	2.14	43.58
89-ILL-CONCH-2-1	89-ILL-CONCH-2-1	5.16	7.76	0.66	2.2	40.58
89-ILL-CONCHO-4.5	89-ILL-CONCH-4	2.71	3.61	0.75	1.08	36.77
89-ILL-CONCHO-4.8	89-ILL-CONCHO-4	5.36	6.23	0.86	2.25	41.9
89-ILL-LMO-2.5	89-ILL-CONCHO-2	5.06	5.79	0.88	2.23	44.23
89-ILL-SBRA-2-4	89-ILL-SBRA-2-4	4.43	5.08	0.87	2	45.08
89-ILL-SCHAMP-1-1	89-ILL-SCHAMP-1-1	3.98	4.96	0.8	1.89	47.32
89-ILL-SFE-1-6	89-ILL-SFE-1-6	4.55	5.27	0.86	1.98	42.05
94-MX-012-3	94-MX-012-3	5.77	6.59	0.88	3.03	52.4
94-MX-033-7	94-MX-033-7	6.93	8.13	0.85	3.85	55.53
94-MX-041-9	94-MX-041-9	5.24	5.88	0.89	2.37	44.95
94-MX-044-9	94-MX-044-9	5.15	5.94	0.87	2.44	47.61
94-MX-064-8	94-MX-064-8	3.49	4.41	0.79	1.18	33.71
94-MX-320-5	94-MX-320-5	2.45	2.85	0.86	0.76	30.74
94-MX-329-9	94-MX-329-9	5.11	6.63	0.77	2.56	50.06
Bolds	Bolds	4.8	5.71	0.84	2.3	47.8
Duck-Creek-25	Duck-Creek-25	3.27	3.55	0.92	NA	NA
Fisher	Fisher	2.98	5.32	0.56	1.43	47.34
Hayes	Hayes	3.16	4.07	0.78	1.77	55.89
IWSB	IWSB	5.54	6.46	0.86	3.05	55.2
IWSC	IWSC	3.16	3.33	0.95	1.59	50.14
IWSD	IWSD	2.11	2.24	0.94	1	47.47
IWSE	IWSE	1.96	2.05	0.95	0.65	33.27
IWSF	IWSF	5.37	6.62	0.81	2.73	50.77
IWSG	IWSG	5.78	6.77	0.85	2.88	49.46
IWSI	IWSI	3.32	4.06	0.78	1.58	46.88
IWSK	IWSK	5.43	6.23	0.87	2.82	13.77
IWSL	IWSL	3.99	4.29	0.93	1.51	37.68
IWSM	IWSM	4.61	5.28	0.87	2.09	45.52
IWSN	IWSN	4.6	6.09	0.78	2.11	44.64
IWSP	IWSP	2.29	2.52	0.92	0.97	41.66
IWSQ	IWSQ	3.23	3.96	0.82	1.61	49.86
IWSS	IWSS	3.83	4.72	0.81	1.88	49.01
IWST	IWST	4	4.23	0.95	1.87	46.74
IWSW	IWSW	4.26	4.92	0.86	2.29	53.49
IWSY	IWSY	3.66	3.8	0.96	1.27	34.83
IWSZ	IWSZ	3.76	4.09	0.92	1.62	43.05
IWTA	IWTA	4.43	5.08	0.87	1.82	40.98
IWTB	IWTB	4.87	5.14	0.95	2.45	50.23
IWTC	IWTC	3.69	3.96	0.93	1.54	41.73
IWTD	IWTD	4.77	5.81	0.79	2.14	45.1
IWTE	IWTE	4.83	6.33	0.77	2.44	50.46
IWTF	IWTF	4.94	6.04	0.84	2.28	46.09
IWTG	IWTG	2.77	2.82	0.98	1.25	44.91
IWTH	IWTH	2.47	3.01	0.81	1.4	59.03
IWTI	IWTI	5.86	6.08	0.96	2.29	39.11
IWTJ	IWTJ	4.18	5.12	0.84	1.84	43.76
IWTK	IWTK	3.66	3.88	0.95	1.61	44.14
IWTL	IWTL	4.1	4.96	0.83	NA	NA
IWTN	IWTN	5.5	5.91	0.93	2.23	40.63
IWTP	IWTP	3.35	4.61	0.73	1.33	39.12
IWTQ	IWTQ	5.6	8.47	0.66	2.47	43.65
IWTR	IWTR	4.3	4.91	0.88	1.87	43.55
IWTS	IWTS	3.92	4.24	0.93	1.86	47.53
IWTT	IWTT	6.42	7.5	0.86	3.53	54.91
IWTU	IWTU	4.27	4.61	0.93	1.64	8.76
IWTW	IWTW	3.65	4.24	0.86	1.85	50.68
IWTX	IWTX	5.21	5.52	0.94	2.73	52.48
IWTY	IWTY	6.7	7.35	0.91	3.26	16.39
IWTZ	IWTZ	4.03	4.42	0.91	1.73	42.53
IWUD	IWUD	4.4	5.07	0.87	2.18	49.42
IWUE	IWUE	3.64	3.9	0.94	1.67	45.83
IWUF	IWUF	7.82	8.65	0.91	3.65	46.63
IWUG	IWUG	3.78	4.25	0.89	1.57	41.48
IWUI	IWUI	6.78	8.92	0.76	3.55	51.73
IWUJ	IWUJ	5	7.85	0.67	2.11	42.73
IWUK	IWUK	3.62	3.94	0.92	2	55.16
IWUL	IWUL	4.36	4.75	0.92	1.89	43.47
IWUN	IWUN	5.82	6.38	0.91	2.03	34.84
IWUP	IWUP	5.1	5.97	0.86	2.61	51.09
IWUQ	IWUQ	3.79	4.15	0.91	1.78	46.85
IWUR	IWUR	4.19	4.63	0.91	2.02	48.25
IWUS	IWUS	4.15	5.17	0.82	2.1	50.33
IWUT	IWUT	6.66	8.48	0.8	3.43	51.38
IWUU	IWUU	6.05	7.38	0.81	3.1	51.88
IWUW	IWUW	5.73	6.11	0.94	2.77	48.29
IWUX	IWUX	4.25	5.18	0.84	1.53	33.48
IWUY	IWUY	3.82	4.57	0.84	2.12	55.35
IWUZ	IWUZ	3.75	4.64	0.83	1.74	46.36
IWWA	IWWA	2.87	3.16	0.91	1.4	48.58
IWWB	IWWB	4.01	4.38	0.92	1.68	41.38
IWWD	IWWD	6.67	8.36	0.8	3.13	45.97
IWWE	IWWE	5.33	5.62	0.95	2.47	46.39
IWWF	IWWF	5.58	7.05	0.79	3.04	54.19
IWWG	IWWG	4.28	5.18	0.83	2.34	54.6
IWWH	IWWH	5.34	6.12	0.87	2.58	48.68
IWWJ	IWWJ	5.09	6.24	0.82	2.79	54.86
IWWK	IWWK	7.26	8.6	0.85	3.35	46.09
IWWL	IWWL	4.91	6.22	0.79	2.63	53.64
IXDF	IXDF	5.42	6.32	0.86	2.55	47.04
IXDG	IXDG	3.32	3.8	0.88	1.74	52.34
IXDH	IXDH	5.14	6.25	0.83	2.58	50.2
IXDI	IXDI	7.05	8.4	0.84	3.22	45.77
IXDJ	IXDJ	3.86	4.21	0.91	1.38	34.86
IXDK	IXDK	5.22	5.62	0.93	2.02	38.56
IXDM	IXDM	7.03	7.7	0.91	2.63	37.01
IXDN	IXDN	6.21	7	0.89	2.29	36.6
IXDP	IXDP	6.24	7.59	0.82	1.88	29.81
IXDQ	IXDQ	4.4	5.11	0.87	1.38	30.74
IXDR	IXDR	5.88	6.52	0.9	2.57	43.84
IXDS	IXDS	4.585	4.745	0.96	1.615	35.015
IXDT	IXDT	5.13	6.61	0.77	2.73	52.71
IXDU	IXDU	5.74	6.84	0.84	2.87	49.72
IXDW	IXDW	6.18	7.14	0.87	3.25	52.73
IXDX	IXDX	3.37	4.24	0.8	1.59	47.28
IXDY	IXDY	4.95	6.24	0.8	2.24	44.26
IXDZ	IXDZ	4.35	4.78	0.89	1.94	42.6
IXEB	IXEB	3.81	4.33	0.88	1.89	49.42
IXEC	IXEC	4.9	6.76	0.73	2.23	45.35
IXED	IXED	6.3	7.62	0.83	3.89	61.86
IXEE	IXEE	4.3	4.66	0.92	1.75	40.16
IXEF	IXEF	4.92	5.36	0.92	2.31	46.92
IXEG	IXEG	4.45	5.1	0.87	2.19	49.04
IXEH	IXEH	8.07	9.21	0.88	4.34	53.75
IXEI	IXEI	5.15	5.7	0.9	2.56	49.73
IXEK	IXEK	6.05	6.72	0.9	2.87	47.77
IXEL	IXEL	4.58	5.7	0.8	1.93	40.35
IXEN	IXEN	4.33	4.88	0.89	2.21	50.98
IXEP	IXEP	2.45	2.6	0.94	1.18	48.31
IXES	IXES	2.77	3.1	0.89	1.26	45.6
IXEU	IXEU	2.15	2.3	0.93	0.97	45.11
IXEW	IXEW	2.81	2.95	0.95	1.32	46.87
IXEX	IXEX	3.11	3.44	0.9	1.54	49.53
IXEY	IXEY	3.68	4.46	0.82	1.87	50.66
IXEZ	IXEZ	4.28	5.62	0.77	2.52	58.57
IXFA	IXFA	3.42	3.81	0.9	1.76	51.45
IXFB	IXFB	4.32	4.89	0.88	2.41	55.95
IXFE	IXFE	3.92	4.91	0.8	1.93	49.27
IXFG	IXFG	4.56	4.98	0.92	2.09	45.72
IXFH	IXFH	6.34	7.41	0.86	3.52	55.6
IXFI	IXFI	3.65	4.11	0.88	2.07	11.77
IXFJ	IXFJ	5.16	5.33	0.97	2.2	42.63
IXFL	IXFL	3.2	4.34	0.74	1.36	41.82
IXFN	IXFN	4.47	5.93	0.74	1.63	35.11
IXFP	IXFP	3.98	4.71	0.84	1.58	40.55
IXFQ	IXFQ	6.78	8.5	0.79	4.19	62.01
IXFR	IXFR	4.83	6.59	0.73	2.77	57.33
IXFS	IXFS	3.29	3.7	0.89	1.71	51.93
IXFT	IXFT	6.16	7.24	0.85	3.56	57.78
IXFU	IXFU	3.2	3.34	0.96	1.41	44.24
IXFW	IXFW	3.54	3.83	0.92	1.58	44.65
IXFX	IXFX	6.12	7.34	0.83	3.16	51.64
IXFY	IXFY	6.31	8.04	0.79	3.37	53.16
IXFZ	IXFZ	4.92	6.49	0.76	2.91	59.11
IXGA	IXGA	5.14	5.63	0.91	2.32	45.41
IXGB	IXGB	3.76	4.47	0.84	2.05	54.43
IXGC	IXGC	5.28	5.42	0.97	2.16	40.94
IXGD	IXGD	3.21	3.35	0.95	1.38	42.93
IXGE	IXGE	3.18	3.61	0.88	1.49	47.04
IXGF	IXGF	3.29	3.56	0.92	1.57	47.51
IXGG	IXGG	3.69	3.98	0.93	1.45	39.14
IXGH	IXGH	5.2	5.76	0.9	2.66	51.14
IXGJ	IXGJ	3.16	3.4	0.93	1.46	46.16
IXGK	IXGK	5.19	6.15	0.85	2.92	56.26
IXGM	IXGM	5.09	7.01	0.73	2.96	58.24
IXGN	IXGN	6	7.65	0.79	3.15	52.39
IXGP	IXGP	3.6	3.74	0.96	1.57	9.91
IXGQ	IXGQ	6.33	7.14	0.89	2.85	44.99
IXGR	IXGR	4.3	5.65	0.76	2.27	52.65
IXGS	IXGS	5.75	6.33	0.91	2.57	44.77
IXGT	IXGT	5.19	6.85	0.76	2.66	51.21
IXGU	IXGU	4.04	4.3	0.94	1.97	48.89
IXGW	IXGW	5.46	6.42	0.84	3.03	56.28
IXGX	IXGX	4.65	5.81	0.79	2.29	50.2
IXGY	IXGY	7.08	8.02	0.88	3.78	53.45
IXIJ	IXIJ	2.76	3.01	0.92	1.39	50.44
IXIK	IXIK	2.66	2.83	0.94	1.33	49.86
IXIL	IXIL	4.38	5	0.88	2.25	51
IXIM	IXIM	3.9	4.36	0.89	1.93	48.9
IXIN	IXIN	3.99	4.37	0.91	2.09	51.73
IXIP	IXIP	5.38	5.95	0.92	1.97	36.5
IXIQ	IXIQ	5.61	6.94	0.81	2.88	50.97
IXIT	IXIT	4.37	5.4	0.8	1.11	22.09
IXIU	IXIU	4.6	4.91	0.94	1.7	37.03
IXIW	IXIW	2.96	3.05	0.97	1.26	41.97
IXIX	IXIX	4.85	5.7	0.83	2.44	48.14
IXIY	IXIY	3.21	3.45	0.93	1.75	54.64
IXIZ	IXIZ	5.71	6.68	0.85	2.99	52.04
IXJA	IXJA	6.15	6.72	0.91	2.85	46.38
IXJC	IXJC	3.38	3.74	0.9	1.65	48.92
IXJD	IXJD	5.43	6.77	0.8	2.62	47.85
IXJE	IXJE	3.05	3.4	0.89	1.31	42.08
IXJF	IXJF	4.09	4.5	0.9	2.13	51.4
IXJG	IXJG	4.44	4.89	0.91	2.17	48.81
IXJH	IXJH	3.48	4.07	0.83	1.29	34.33
IXJI	IXJI	2.47	2.75	0.9	1.12	43.56
IXJJ	IXJJ	1.64	1.74	0.95	0.86	52.24
IXJK	IXJK	3.96	4.35	0.91	2.2	55.67
IXJM	IXJM	2.53	2.82	0.9	1.34	53.03
IXJN	IXJN	2.93	3.08	0.95	1.43	48.95
IXJQ	IXJQ	4.45	5.34	0.83	2.27	51.06
IXJR	IXJR	4.02	4.44	0.9	2.15	53.43
IXJS	IXJS	4.05	4.59	0.88	1.9	46.83
IXJT	IXJT	3.62	4.43	0.82	1.89	51.31
IXJU	IXJU	6.44	7.51	0.86	3.31	51.23
IXJX	IXJX	4.31	5.05	0.85	2.37	54.99
IXJY	IXJY	3.39	3.93	0.86	1.71	50.1
IXJZ	IXJZ	4.24	4.87	0.87	1.92	45.3
IXKB	IXKB	4.95	6.09	0.81	2.14	42.95
IXKC	IXKC	3.27	3.5	0.93	1.53	46.76
IXKM	IXKM	2.96	3.82	0.76	1.5	49.93
IXKN	IXKN	3.86	4.62	0.83	1.78	46.13
IXKP	IXKP	3.55	4.25	0.84	1.73	49.01
IXKR	IXKR	6.03	7.92	0.76	2.37	39.3
IXKS	IXKS	5	5.5	0.91	2.51	50.27
IXKT	IXKT	4.77	6.65	0.7	2.49	51.85
IXKU	IXKU	5.46	6.73	0.81	2.44	44.85
IXSE	IXSE	3.03	3.21	0.95	1.56	51.32
IXSF	IXSF	3.86	4.28	0.9	2.13	55.05
IXSG	IXSG	1.91	2.46	0.79	0.6	30.74
IXSH	IXSH	4.2	4.9	0.86	1.93	46.35
IXSI	IXSI	6.53	8.32	0.79	2.91	44.55
IXSJ	IXSJ	3.94	4.36	0.91	1.7	43.35
IXSL	IXSL	6.19	7.61	0.82	3.26	52.45
IXSM	IXSM	8.12	9.22	0.88	3.08	37.9
IXSN	IXSN	4.28	4.53	0.94	1.49	34.77
IXSP	IXSP	5.94	6.74	0.88	1.9	31.58
IXSQ	IXSQ	4.15	4.78	0.87	1.83	34.79
IXSS	IXSS	4.9	6.15	0.8	2.53	51.15
IXST	IXST	3.62	4.08	0.89	1.82	50.25
IXSU	IXSU	3.08	3.34	0.92	1.58	51.15
IXUG	IXUG	5.25	7.05	0.7	3	52.21
IXUQ	IXUQ	5.41	5.49	0.99	2.24	41.33
IXUR	IXUR	3.95	4.16	0.95	2	50.54
IXUS	IXUS	4.28	4.66	0.92	2.42	56.62
IXUT	IXUT	2.71	3.36	0.81	1.29	47.51
IXUU	IXUU	2.92	3.28	0.89	1.5	51.26
IXUW	IXUW	7.28	9.4	0.77	3.8	52.23
IXUX	IXUX	4.13	4.95	0.83	2.3	56.22
IXUY	IXUY	5.17	6.66	0.77	2.82	53.98
IXUZ	IXUZ	4.61	5.06	0.91	1.8	38.97
IXWA	IXWA	5.12	5.84	0.87	2.68	52.63
IXWB	IXWB	3.25	3.83	0.82	1.63	49.58
IXWC	IXWC	4.16	7.12	0.59	2.13	51.12
IXWD	IXWD	3.22	3.48	0.93	1.58	48.93
IXWE	IXWE	6.1	7.46	0.82	3.61	59.18
IXWP	IXWP	7.86	9.51	0.82	3.96	51.84
IXYL	IXYL	5.56	6.55	0.83	2.41	41.3
IXYN	IXYN	6.37	8.16	0.78	3.66	57.38
IYAB	IYAB	5.45	7.71	0.71	2.59	45.21
IYPC	IYPC	3.46	3.73	0.93	1.52	44
IYPD	IYPD	4.34	6.06	0.68	1.96	39.83
IYPE	IYPE	4.24	4.72	0.89	2.23	53.15
IYPI	IYPI	4.7	5.17	0.91	2.1	44.53
IYPJ	IYPJ	2.68	3.05	0.88	1.42	52.95
IYPK	IYPK	4.95	5.92	0.84	2.71	54.72
IYPL	IYPL	2.34	2.53	0.92	1.15	48.89
IYPQ	IYPQ	7.15	10.83	0.65	3.14	40.24
Kelly	Kelly	5.85	9.135	0.645	3.005	51.28
Kentucky	Kentucky	4.86	5.16	0.94	2.43	50.12
MX94-017-4	MX94-017-4	5.61	6.16	0.91	2.77	49.46
MX94-019-3	MX94-019-3	5.46	5.88	0.93	2.68	48.95
MX94-021-5	MX94-021-5	4.76	5.35	0.89	2.39	49.79
MX94-024-5	MX94-024-5	5.47	6.3	0.87	2.64	48.24
MX94-025-3	MX94-025-3	6.99	8.51	0.82	3.7	52.93
MX94-029-3	MX94-029-3	5.88	6.56	0.89	3.43	58.44
MX94-033-4	MX94-033-4	5.23	5.82	0.9	2.62	50.1
MX94-034-3	MX94-034-3	5.65	6.29	0.9	2.63	46.56
MX94-035-3	MX94-035-3	4.96	8.19	0.6	2.55	54.18
MX94-041-5	MX94-041-5	4.79	5.09	0.94	2.41	14.07
MX94-052-6	MX94-052-6	3.02	4.41	0.68	1.64	53.8
MX94-066-7	MX94-066-7	3.38	3.63	0.93	1.93	56.93
MX94-079-3	MX94-079-3	5.89	7.2	0.81	2.43	41.35
MX94-089-2	MX94-089-2	6.09	6.42	0.95	NA	NA
MX94-101-6	MX94-101-6	5.94	6.73	0.89	3.08	51.67
MX94-102-2	MX94-102-2	5.08	5.76	0.88	2.2	43.43
MX94-115-5	MX94-115-5	4.04	4.51	0.9	1.96	48.61
MX94-121-5	MX94-121-5	7.88	9.27	0.85	4.59	58.31
MX94-123-2	MX94-123-2	5.84	6.43	0.91	2.49	42.59
MX94-232-3	MX94-232-3	4.55	5.09	0.89	1.97	43.2
MX94-264-7	MX94-264-7	5.03	5.75	0.87	2.08	41.1
MX94-265-6	MX94-265-6	9.08	10.26	0.89	4.04	44.5
MX94-270-4	MX94-270-4	3.98	4.23	0.94	1.58	9.39
MX94-279-5	MX94-279-5	5.41	5.94	0.91	2.56	47.35
MX94-281-6	MX94-281-6	2.8	3.01	0.93	1.26	45
MX94-282-2	MX94-282-2	3.79	4.24	0.9	1.77	46.54
MX94-285-3	MX94-285-3	6.65	7.12	0.94	2.28	34.36
MX94-293-5	MX94-293-5	4.65	5.33	0.87	1.86	39.95
MX94-295-3	MX94-295-3	6.9	8.33	0.83	3.78	54.85
MX94-304-2	MX94-304-2	3.79	4.22	0.9	1.69	44.51
MX94-325-3	MX94-325-3	5.28	5.95	0.89	2.77	52.38
MX94-336-3	MX94-336-3	3.64	3.88	0.94	1.82	49.86
Nueces	Nueces	5.87	7.11	0.84	2.6	43.88
Patrick	Patrick	3.1	3.88	0.8	1.91	61.46
Red-Cobb	Red-Cobb	5.92	6.75	0.88	3.15	53.08
Steuk	Steuk	4.22	4.99	0.85	2.41	56.34
Witte-IA-	Witte-IA-	6.12	8.8	0.7	2.68	43.85
